# TET dioxygenases localize at splicing speckles and promote RNA splicing

**DOI:** 10.1101/2025.03.07.641893

**Authors:** Florian D. Hastert, Jasmin Weber, Christina Bauer, Andreas Zhadan, Deepanshu N.D. Singh, Thomas C. Dix, Roland Arnold, Sergey Bessonov, Matthias Soller, Heinrich Leonhardt, M. Cristina Cardoso, Maria Arroyo

## Abstract

The dynamic regulation of RNA metabolism plays a crucial part in cellular function, with emerging evidence suggesting an important role for RNA modifications in this process. This study explores the relationship between RNA splicing and the TET dioxygenase activity, shedding light on the role of hm5C (RNA 5-hydroxymethylcytosine), and TET proteins, in RNA metabolism. Integrating data from mass spectrometry, AlphaFold structural modeling, microscopic analysis, and different functional assays including in vitro splicing, TET proteins were found to regulate splicing. We show that TET1, TET2, and TET3 interact with the splicing factors U2AF1 and U2AF2. Interestingly, TET dioxygenases localize in splicing speckles in mammalian and Drosophila cells. TET speckles association is RNA dependent, as it is TET interaction with splicing factors. Furthermore, in vitro splicing assays revealed that all three TET proteins promote splicing efficiency, and the oxidation of m5C to hm5C can restore splicing efficiency in vitro. The latter highlights the regulatory role of cytosine modifications in RNA metabolism. These findings provide insights into the complex interplay between RNA modifications and splicing, suggesting a multifaceted role for TET proteins in RNA metabolism beyond its canonical DNA demethylation function.

**Graphical abstract:** 

**Highlights:**

– TET1 localizes in splicing speckles in an RNA-dependent manner
– TET proteins, especially TET1, interact with the splicing factors U2AF1 and U2AF2
– TET proteins increase splicing efficiency, independent of their catalytic activity
– RNA 5-methylcytosine (m5C) oxidation to 5-hydroxymethylcytosine (hm5C) restores splicing efficiently in vitro
