## Supplementary Data S2 - AlphaFold3 scores for "TET dioxygenases localize at splicing speckles and promote RNA splicing"

### Sheet: Hoja1
ipTM	U2AF1	U2AF1_RRM	U2AF2	U2AF2_2RRM	U2AF2_aa130-143	SC35	SC35_RRM	U2AF1-U2AF2	U2AF1-U2AF2-SC35		ipTM w/o RNA	U2AF1	U2AF1_RRM	U2AF2	U2AF_2RRM	U2AF2_aa130-143	SC35	SC35_RRM
Tet1	0.33	0.56	0.37	0.49	0.4	0.25	0.26	0.28	0.3		Tet1
Tet1s	0.5	0.32	0.3	0.57	0.39	0.25	0.22	0.28			Tet1s
Tet1_CD	0.59	0.37	0.46	0.24	0.42	0.25	0.27	0.3	0.33		Tet1_CD	0.3	0.51
Tet1_aa1094-1736	0.25	0.55	0.3	0.68	0.68	0.24	0.24	0.3	0.3		Tet1_aa1094-1736				0.26	0.52
Tet1_aa1409-1686	0.45	0.43	0.31	0.39	0.74	0.26	0.49	0.5	0.41		Tet1_aa1409-1686	0.11	0.55			0.42
Tet1_aa1282-1407 (DNA_interaction)	0.39	0.44	0.19	0.47	0.18	0.34	0.54	0.48	0.37		Tet1_aa1282-1407 (DNA_interaction)				0.15
Tet2	0.54	0.5	0.28	0.3	0.45	0.24	0.33	0.28	0.29		Tet2	0.41	0.72	0.28		0.3
Tet2_CD	0.45	0.23	0.24	0.21	0.42	0.26	0.22				Tet2_CD
Tet2_aa687-1381(aa1094-1736)	0.46	0.43	0.33	0.29	0.55	0.23	0.31	0.29	0.3		Tet2_aa687-1381(aa1094-1736)
Tet2_aa1084-1332(aa1409-1686)	0.26	0.35	0.17	0.15	0.65	0.33	0.38	0.4	0.32		Tet2_aa1084-1332(aa1409-1686)
Tet3	0.68	0.79	0.3	0.4	0.48	0.31	0.32	0.31	0.3		Tet3	0.48	0.86			0.4
Tet3_CD	0.43	0.25	0.21	0.27	0.43	0.37	0.21				Tet3_CD
Tet3_aa560-1170(aa1094-1736)	0.57	0.43	0.26	0.41	0.61	0.29	0.7	0.3	0.28		Tet3_aa560-1170(aa1094-1736)					0.6		0.27
Tet3_aa874-1122(aa1409-1686)	0.39	0.46	0.25	0.46	0.74	0.32	0.21	0.42	0.39		Tet3_aa874-1122(aa1409-1686)				0.26	0.57
pTM	U2AF1	U2AF1_RRM	U2AF2	U2AF2_2RRM	U2AF2_aa130-143	SC35	SC35_RRM	U2AF1-U2AF2	U2AF1-U2AF2-SC35		pTM w/o RNA	U2AF1	U2AF1_RRM	U2AF2	U2AF_2RRM	U2AF2_aa130-143	SC35	SC35_RRM
Tet1	0.37	0.38	0.36	0.36	0.38	0.37	0.36	0.35	0.35		Tet1
Tet1s	0.42	0.43	0.39	0.41	0.45	0.4	0.4	0.37			Tet1s
Tet1_CD	0.64	0.62	0.48	0.56	0.68	0.54	0.55	0.42	0.43		Tet1_CD	0.56	0.65
Tet1_aa1094-1736	0.48	0.53	0.43	0.58	0.61	0.49	0.47	0.37	0.37		Tet1_aa1094-1736				0.41	0.57
Tet1_aa1409-1686	0.65	0.49	0.48	0.63	0.86	0.48	0.5	0.47	0.44		Tet1_aa1409-1686	0.38	0.42		0.3	0.61
Tet1_aa1282-1407 (DNA_interaction)	0.52	0.33	0.38	0.58	0.22	0.37	0.61	0.44	0.39		Tet1_aa1282-1407 (DNA_interaction)
Tet2	0.36	0.36	0.34	0.34	0.36	0.35	0.35	0.34	0.35		Tet2	0.34	0.35	0.34		0.35
Tet2_CD	0.41	0.43	0.37	0.41	0.48	0.41	0.4				Tet2_CD
Tet2_aa687-1381(aa1094-1736)	0.39	0.43	0.36	0.41	0.51	0.41	0.42	0.33	0.34		Tet2_aa687-1381(aa1094-1736)
Tet2_aa1084-1332(aa1409-1686)	0.44	0.49	0.27	0.35	0.75	0.36	0.46	0.38	0.36		Tet2_aa1084-1332(aa1409-1686)
Tet3	0.39	0.38	0.36	0.39	0.41	0.37	0.38	0.37	0.36		Tet3	0.38	0.37			0.4
Tet3_CD	0.46	0.45	0.38	0.43	0.49	0.39	0.42				Tet3_CD
Tet3_aa560-1170(aa1094-1736)	0.5	0.52	0.41	0.48	0.58	0.48	0.59	0.35	0.34		Tet3_aa560-1170(aa1094-1736)					0.57		0.39
Tet3_aa874-1122(aa1409-1686)	0.52	0.53	0.42	0.48	0.8	0.41	0.4	0.42	0.43		Tet3_aa874-1122(aa1409-1686)				0.4	0.63

### Sheet: Hoja4
ipTM w/o RNA	U2AF1	U2AF1_RRM	U2AF2	U2AF2_2RRM	U2AF2_aa130-143	SC35_RRM
Tet1_CD	0.3	0.51	0.46	0.21	0.21	0.19
Tet1_aa1094-1736	0.2	0.26	0.3	0.26	0.52	0.13
Tet1_aa1409-1686	0.11	0.55	0.2	0.15	0.42	0.56
Tet2	0.41	0.72	0.28	0.31	0.3	0.35
Tet3	0.48	0.86	0.24	0.28	0.4	0.73
Tet3_aa560-1170(aa1094-1736)	0.53	0.29	0.33	0.26	0.6	0.27
Tet3_aa874-1122(aa1409-1686)	0.13	0.23	0.48	0.26	0.57	0.12
pTM w/o RNA	U2AF1	U2AF1_RRM	U2AF2	U2AF2_2RRM	U2AF2_aa130-143	SC35_RRM
Tet1_CD	0.56	0.65	0.51	0.52	0.66	0.54
Tet1_aa1094-1736	0.36	0.44	0.38	0.41	0.57	0.4
Tet1_aa1409-1686	0.38	0.42	0.34	0.3	0.61	0.42
Tet2	0.34	0.35	0.34	0.33	0.35	0.35
Tet3	0.38	0.37	0.35	0.35	0.4	0.36
Tet3_aa560-1170(aa1094-1736)	0.37	0.41	0.35	0.36	0.57	0.39
Tet3_aa874-1122(aa1409-1686)	0.4	0.37	0.4	0.4	0.63	0.39

### Sheet: Hoja3
pTM	U2AF1	U2AF1_RRM	U2AF2	U2AF_2RRM	U2AF2_aa130-143	SC35	SC35_RRM	U2AF1-U2AF2	U2AF1-U2AF2-SC35
Tet1	0.37	0.38	0.36	0.36	0.38	0.37	0.36	0.35	0.35
Tet1s	0.42	0.43	0.39	0.41	0.45	0.4	0.4	0.37
Tet1_CD	0.64	0.62	0.48	0.56	0.68	0.54	0.55	0.42	0.43
Tet1_aa1094-1736	0.48	0.53	0.43	0.58	0.61	0.49	0.47	0.37	0.37
Tet1_aa1409-1686	0.65	0.49	0.48	0.63	0.86	0.48	0.5	0.47	0.44
Tet1_aa1282-1407 (DNA_interaction)	0.52	0.33	0.38	0.58	0.22	0.37	0.61	0.44	0.39
Tet2	0.36	0.36	0.34	0.34	0.36	0.35	0.35	0.34	0.35
Tet2_CD	0.41	0.43	0.37	0.41	0.48	0.41	0.4
Tet2_aa687-1381(aa1094-1736)	0.39	0.43	0.36	0.41	0.51	0.41	0.42	0.33	0.34
Tet2_aa1084-1332(aa1409-1686)	0.44	0.49	0.27	0.35	0.75	0.36	0.46	0.38	0.36
Tet3	0.39	0.38	0.36	0.39	0.41	0.37	0.38	0.37	0.36
Tet3_CD	0.46	0.45	0.38	0.43	0.49	0.39	0.42
Tet3_aa560-1170(aa1094-1736)	0.46	0.52	0.41	0.48	0.58	0.48	0.59	0.35	0.34
Tet3_aa874-1122(aa1409-1686)	0.52	0.53	0.42	0.48	0.8	0.41	0.4	0.42	0.43

### Sheet: Hoja2
ipTM	U2AF1	U2AF1_RRM	U2AF2	U2AF_2RRM	U2AF2_aa130-143	SC35	SC35_RRM	U2AF1-U2AF2	U2AF1-U2AF2-SC35
Tet1	0.33	0.56	0.37	0.49	0.4	0.25	0.26	0.28	0.3
Tet1s	0.5	0.32	0.3	0.57	0.39	0.25	0.22	0.28
Tet1_CD	0.59	0.37	0.46	0.24	0.42	0.25	0.27	0.3	0.33
Tet1_aa1094-1736	0.25	0.55	0.3	0.68	0.68	0.24	0.24	0.3	0.3
Tet1_aa1409-1686	0.45	0.43	0.31	0.39	0.74	0.26	0.49	0.5	0.41
Tet1_aa1282-1407 (DNA_interaction)	0.39	0.44	0.19	0.47	0.18	0.34	0.54	0.48	0.37
Tet2	0.54	0.5	0.28	0.3	0.45	0.24	0.33	0.28	0.29
Tet2_CD	0.45	0.23	0.24	0.21	0.42	0.26	0.22
Tet2_aa687-1381(aa1094-1736)	0.46	0.43	0.33	0.29	0.55	0.23	0.31	0.29	0.3
Tet2_aa1084-1332(aa1409-1686)	0.26	0.35	0.17	0.15	0.65	0.33	0.38	0.4	0.32
Tet3	0.68	0.79	0.3	0.4	0.48	0.31	0.32	0.31	0.3
Tet3_CD	0.43	0.25	0.21	0.27	0.43	0.37	0.21
Tet3_aa560-1170(aa1094-1736)	0.53	0.43	0.26	0.41	0.61	0.29	0.7	0.3	0.28
Tet3_aa874-1122(aa1409-1686)	0.39	0.46	0.25	0.46	0.74	0.32	0.21	0.42	0.39
