## Supplementary Data S4 - RNA-seq splicing events analysis for "TET dioxygenases localize at splicing speckles and promote RNA splicing"

### Sheet: Exon skipping
ID	GeneID	geneSymbol	chr	strand	exonStart_0base	exonEnd	upstreamES	upstreamEE	downstreamES	downstreamEE	ID	IJC_SAMPLE_1	SJC_SAMPLE_1	IJC_SAMPLE_2	SJC_SAMPLE_2	IncFormLen	SkipFormLen	PValue	FDR	IncLevel1	IncLevel2	IncLevelDifference	igv_coords
1363	FBgn0264339	CG43795	chr2R	+	23456182	23457865	23444136	23444383	23466963	23467271	1363	1,12	1,13	20,30,32	0,0,0	198	99	7.88258e-15	3.01418e-12	0.333,0.316	1.0,1.0,1.0	-0.675	chr2R:23456182-23444136
3238	FBgn0259936	Uhg3	chr2L	+	20647963	20648013	20647532	20647788	20648188	20648248	3238	0,1	5,23	36,21,38	7,31,4	149	99	2.28278e-10	4.20285e-08	0.0,0.028	0.774,0.31,0.863	-0.635	chr2L:20647963-20647532
929	FBgn0031187	Usp2	chrX	+	22462399	22463272	22457613	22458260	22466164	22466375	929	0,3	2,10	30,37,42	4,8,22	198	99	3.14321e-06	0.000200319	0.0,0.13	0.789,0.698,0.488	-0.593	chrX:22462399-22457613
4978	FBgn0058263	MFS17	chr2R	-	2515642	2515908	2494741	2495023	2522392	2522511	4978	1,8	2,28	26,22,45	2,6,12	198	99	3.92922e-10	6.97577e-08	0.2,0.125	0.867,0.647,0.652	-0.559	chr2R:2515642-2494741
3060	FBgn0011224	heph	chr3R	-	31921632	31921674	31881747	31881871	31945621	31945658	3060	0,11	3,4	12,3,4	0,2,0	141	99	0.000317113	0.00784263	0.0,0.659	1.0,0.513,1.0	-0.508	chr3R:31921632-31881747
4980	FBgn0058263	MFS17	chr2R	-	2515642	2515908	2494741	2495023	2565118	2565385	4980	1,9	1,10	26,23,48	5,0,12	198	99	0.000316235	0.00784263	0.333,0.31	0.722,1.0,0.667	-0.475	chr2R:2515642-2494741
258	FBgn0028879	CG15270	chr2L	+	15092549	15092641	15092122	15092485	15093418	15093683	258	7,75	3,32	153203317	0,0,0	191	99	0	0	0.547,0.548	1.0,1.0,1.0	-0.452	chr2L:15092549-15092122
2634	FBgn0031117	GstT3	chrX	+	20468206	20468412	20467454	20467770	20468546	20468693	2634	1,5	3,22	20,43,26	8,12,14	198	99	4.66465e-08	5.65561e-06	0.143,0.102	0.556,0.642,0.481	-0.437	chrX:20468206-20467454
2652	FBgn0284435	tyn	chrX	+	187568	187609	142869	143519	196274	197415	2652	0,0	1,21	10,7,14	8,13,14	140	99	2.1731e-08	2.84276e-06	0.0,0.0	0.469,0.276,0.414	-0.386	chrX:187568-142869
578	FBgn0266348	lncRNA:CR44997	chrX	+	22692940	22692999	22657323	22657659	22740541	22740620	578	7,67	5,45	110113161	10,21,32	158	99	4.64053e-08	5.65561e-06	0.467,0.483	0.873,0.771,0.759	-0.326	chrX:22692940-22657323
227	FBgn0020503	CLIP-190	chr2L	+	17394432	17394492	17385560	17385895	17400395	17400551	227	4,37	0,0	49,30,48	10,11,14	159	99	1.85381e-07	1.73874e-05	1.0,1.0	0.753,0.629,0.681	0.312	chr2L:17394432-17385560
5530	FBgn0267002	unc-104	chr2R	-	16764137	16764374	16763197	16763340	16772257	16772671	5530	37280	3,86	377445555	232331412	198	99	0.000282167	0.00750081	0.86,0.619	0.448,0.402,0.402	0.322	chr2R:16764137-16763197
5452	FBgn0013467	igl	chr2R	+	15164581	15164639	15163885	15164026	15180512	15180710	5452	1,30	0,2	19,27,24	8,10,9	157	99	0.000291773	0.00752586	1.0,0.904	0.6,0.63,0.627	0.333	chr2R:15164581-15163885
1964	FBgn0041092	tai	chr2L	+	9177124	9177630	9166777	9167438	9191614	9191813	1964	35151	0,6	101104200	38,30,49	198	99	3.05899e-11	6.91192e-09	1.0,0.926	0.571,0.634,0.671	0.338	chr2L:9177124-9166777
3092	FBgn0011224	heph	chr3R	-	31972501	31972553	31969755	31969785	31979522	31979619	3092	5,21	5,30	0,0,0	33,55,64	151	99	0	0	0.396,0.315	0.0,0.0,0.0	0.356	chr3R:31972501-31969755
3193	FBgn0265137	Spn42Da	chr2R	-	6876595	6876733	6876152	6876526	6877220	6877362	3193	3,75	0,4	6,14,17	2,3,9	198	99	0.00035284	0.00841185	1.0,0.904	0.6,0.7,0.486	0.357	chr2R:6876595-6876152
2424	FBgn0033382	Hydr1	chr2R	+	9133046	9133347	9132479	9132767	9133598	9133770	2424	11,22	0,2	13,20,12	3,6,13	198	99	0.000331	0.00806569	1.0,0.846	0.684,0.625,0.316	0.381	chr2R:9133046-9132479
2393	FBgn0285963	CG46339	chr3R	+	26935958	26936291	26926395	26926431	26938444	26938631	2393	5,11	0,1	13,5,8	4,3,4	198	99	0.000289238	0.00752586	1.0,0.846	0.619,0.455,0.5	0.398	chr3R:26935958-26926395
1271	FBgn0030230	Rph	chrX	-	10754292	10754904	10753212	10753676	10754970	10755014	1271	2,21	0,0	5,14,15	2,4,5	198	99	4.47213e-06	0.000261541	1.0,1.0	0.556,0.636,0.6	0.403	chrX:10754292-10753212
3749	FBgn0266756	btsz	chr3R	-	14830361	14830694	14827528	14827656	14859308	14860067	3749	9,47	0,2	16,39,39	12,19,6	198	99	9.95966e-06	0.000538664	1.0,0.922	0.4,0.506,0.765	0.404	chr3R:14830361-14827528
222	FBgn0243486	rdo	chr2L	+	18026954	18027001	18012379	18013032	18033763	18033784	222	2,34	0,1	6,20,23	5,11,6	146	99	2.04219e-06	0.000137185	1.0,0.958	0.449,0.552,0.722	0.405	chr2L:18026954-18012379
1027	FBgn0062413	Ctr1A	chrX	+	6662239	6662341	6661646	6661801	6664999	6665078	1027	9,62	2,19	27,29,26	49,74,73	198	99	1.25122e-13	4.14655e-11	0.692,0.62	0.216,0.164,0.151	0.479	chrX:6662239-6661646
1661	FBgn0035237	CG13917	chr3L	+	1588752	1588952	1586693	1587122	1592743	1597545	1661	13,61	5,35	0,0,1	19,32,78	198	99	0	0	0.565,0.466	0.0,0.0,0.006	0.513	chr3L:1588752-1586693
3091	FBgn0011224	heph	chr3R	-	31972501	31972553	31969755	31969785	31975447	31975965	3091	8,22	2,32	0,0,0	29,23,37	151	99	4.15955e-11	8.61547e-09	0.724,0.311	0.0,0.0,0.0	0.517	chr3R:31972501-31969755
242	FBgn0263745	CR43670	chr2L	-	16702972	16703096	16700939	16702898	16703148	16703197	242	5,42	0,0	17,36,44	13,34,31	198	99	3.95239e-14	1.40338e-11	1.0,1.0	0.395,0.346,0.415	0.615	chr2L:16702972-16700939
5669	FBgn0261988	Gprk2	chr3R	+	31410353	31410401	31405244	31405956	31433458	31433888	5669	28252	7,33	17,27,74	188208366	147	99	0	0	0.729,0.837	0.057,0.08,0.12	0.697	chr3R:31410353-31405244
1060	FBgn0063449	Uhg2	chr2L	-	9894063	9894132	9893804	9893872	9894330	9894401	1060	23111	0,0	23,29,41	42,49,99	168	99	0	0	1.0,1.0	0.244,0.259,0.196	0.767	chr2L:9894063-9893804

### Sheet: Alternative 5' splice site
ID	GeneID	geneSymbol	chr	strand	longExonStart_0base	longExonEnd	shortES	shortEE	flankingES	flankingEE	ID	IJC_SAMPLE_1	SJC_SAMPLE_1	IJC_SAMPLE_2	SJC_SAMPLE_2	IncFormLen	SkipFormLen	PValue	FDR	IncLevel1	IncLevel2	IncLevelDifference	igv_coords
286	FBgn0003557	Su(dx)	chr2L	+	2037713	2038224	2037713	2038008	2039929	2040154	286	2,29	3,29	15,27,40	0,0,0	198	99	0	0	0.25,0.333	1.0,1.0,1.0	-0.709	chr2L:2037713-2037713
2381	FBgn0036391	CG17364	chr3L	-	13992828	13993400	13992975	13993400	13985120	13986168	2381	2,3	8,27	16,17,16	1,7,9	198	99	1.92656e-08	1.85875e-06	0.111,0.053	0.889,0.548,0.471	-0.554	chr3L:13992828-13992975
130	FBgn0024320	Npc1a	chr2L	-	10217340	10217533	10217352	10217533	10216860	10217180	130	14,70	10133	105145219	0,5,0	111	99	0	0	0.555,0.319	1.0,0.963,1.0	-0.551	chr2L:10217340-10217352
1422	FBgn0004167	kst	chr3L	+	3336859	3337001	3336859	3336967	3337679	3337828	1422	2,66	23125	138135171	35,46,46	133	99	2.6229e-12	7.90805e-10	0.061,0.282	0.746,0.686,0.735	-0.551	chr3L:3336859-3336859
1729	FBgn0259936	Uhg3	chr2L	+	20647532	20648013	20647532	20647788	20648188	20648248	1729	4,1	5,23	58,29,43	7,31,4	198	99	4.0529e-06	0.000165688	0.286,0.021	0.806,0.319,0.843	-0.503	chr2L:20647532-20647532
2283	FBgn0036144	GlcAT-P	chr3L	-	11197238	11197536	11197399	11197536	11196566	11196875	2283	3,38	5,33	34,43,35	9,5,6	198	99	6.99076e-06	0.000263464	0.231,0.365	0.654,0.811,0.745	-0.439	chr3L:11197238-11197399
719	FBgn0025631	moody	chrX	-	2048311	2048395	2048315	2048395	2047557	2047647	719	0,2	11,22	16,3,14	4,13,16	103	99	2.22715e-05	0.000655109	0.0,0.08	0.794,0.182,0.457	-0.438	chrX:2048311-2048315
2586	FBgn0058263	MFS17	chr2R	-	2520578	2522511	2522392	2522511	2494741	2495023	2586	3,59	2,28	69,94,155	2,6,12	198	99	1.4656e-09	1.86054e-07	0.429,0.513	0.945,0.887,0.866	-0.428	chr2R:2520578-2522392
2284	FBgn0036144	GlcAT-P	chr3L	-	11197238	11197536	11197500	11197536	11196566	11196875	2284	2,32	1,23	39,49,33	2,5,2	198	99	3.613e-08	3.11234e-06	0.5,0.41	0.907,0.831,0.892	-0.422	chr3L:11197238-11197500
745	FBgn0264449	CG43867	chrX	-	884321	884464	884394	884464	880918	881788	745	1,29	1,13	66,91,62	3,10,6	172	99	0.000825382	0.0096175	0.365,0.562	0.927,0.84,0.856	-0.411	chrX:884321-884394
2163	FBgn0003218	rdgB	chrX	+	13762751	13762868	13762751	13762830	13767786	13768157	2163	6,28	3,14	5,11,13	0,0,0	137	99	3.32691e-09	3.8212e-07	0.591,0.591	1.0,1.0,1.0	-0.409	chrX:13762751-13762751
165	FBgn0267252	Ggamma30A	chr2L	+	9256562	9256814	9256562	9256696	9256892	9257206	165	3,58	16125	73130246	58,64,45	198	99	1.91927e-07	1.36155e-05	0.086,0.188	0.386,0.504,0.732	-0.404	chr2L:9256562-9256562
2285	FBgn0036144	GlcAT-P	chr3L	-	11197238	11197536	11197504	11197536	11196566	11196875	2285	2,30	1,8	38,44,28	0,1,1	198	99	1.60305e-06	7.52757e-05	0.5,0.652	1.0,0.957,0.933	-0.387	chr3L:11197238-11197504
2500	FBgn0014037	Su(Tpl)	chr3L	-	19909197	19909410	19909246	19909410	19897317	19897408	2500	0,0	1,30	39,33,90	35,73,72	148	99	1.34454e-10	2.49463e-08	0.0,0.0	0.427,0.232,0.455	-0.371	chr3L:19909197-19909246
475	FBgn0000535	eag	chrX	+	14986272	14986399	14986272	14986393	14990319	14990432	475	1,8	2,16	3,14,12	2,5,4	105	99	0.000818969	0.00958909	0.32,0.32	0.586,0.725,0.739	-0.363	chrX:14986272-14986272
2164	FBgn0003218	rdgB	chrX	+	13762751	13762945	13762751	13762830	13767786	13768157	2164	10,52	3,14	31,23,38	0,0,0	198	99	1.73305e-10	2.82278e-08	0.625,0.65	1.0,1.0,1.0	-0.363	chrX:13762751-13762751
1821	FBgn0043841	vir-1	chr2L	-	12423322	12423439	12423333	12423439	12421640	12421829	1821	11,52	23125	50,27,53	30,16,22	110	99	9.54791e-11	1.91913e-08	0.301,0.272	0.6,0.603,0.684	-0.343	chr2L:12423322-12423333
2188	FBgn0001991	Ca-alpha1D	chr2L	+	16168345	16168557	16168345	16168471	16169486	16169906	2188	2,39	1,5	63,90,98	0,0,0	185	99	0.000251134	0.0039851	0.517,0.807	1.0,1.0,1.0	-0.338	chr2L:16168345-16168345
2890	FBgn0028956	mthl3	chr2R	-	17452141	17452598	17452452	17452598	17450528	17451032	2890	1,6	6,25	35,25,57	14,32,42	198	99	1.85923e-05	0.00060601	0.077,0.107	0.556,0.281,0.404	-0.322	chr2R:17452141-17452452
2296	FBgn0261553	CG42671	chr3L	+	11215778	11215814	11215778	11215810	11216585	11217282	2296	0,1	1,14	2,10,2	7,5,9	103	99	0.000343083	0.00504583	0.0,0.064	0.215,0.658,0.176	-0.318	chr3L:11215778-11215778
1112	FBgn0263289	scrib	chr3R	+	26536349	26536601	26536349	26536501	26537370	26537784	1112	17133	3,12	46,53,61	18,26,44	198	99	2.66177e-07	1.78339e-05	0.739,0.847	0.561,0.505,0.409	0.301	chr3R:26536349-26536349
717	FBgn0025631	moody	chrX	-	2048238	2048395	2048311	2048395	2047557	2047647	717	6,34	0,2	31,24,32	16,3,14	172	99	0.000193735	0.00333777	1.0,0.907	0.527,0.822,0.568	0.315	chrX:2048238-2048311
282	FBgn0014010	Rab5	chr2L	-	2364312	2364721	2364594	2364721	2361159	2361585	282	6,17	3,19	4,15,11	29,50,74	198	99	8.30089e-05	0.00171126	0.5,0.309	0.065,0.13,0.069	0.316	chr2L:2364312-2364594
1309	FBgn0039790	CG2246	chr3R	-	30599918	30600323	30600123	30600323	30595389	30595626	1309	3,43	1,15	15,27,16	16,29,32	198	99	0.000104556	0.00207459	0.6,0.589	0.319,0.318,0.2	0.316	chr3R:30599918-30600123
1278	FBgn0262869	Gfrl	chr3R	-	20449444	20449687	20449458	20449687	20437680	20438135	1278	5,24	0,0	6,5,15	3,1,9	113	99	1.44873e-06	6.98866e-05	1.0,1.0	0.637,0.814,0.594	0.318	chr3R:20449444-20449458
626	FBgn0261873	sdt	chrX	+	8224784	8226083	8224784	8225726	8227870	8228098	626	6,43	0,2	22,65,78	14,12,15	198	99	0.000183162	0.00320135	1.0,0.915	0.44,0.73,0.722	0.327	chrX:8224784-8224784
1114	FBgn0263289	scrib	chr3R	+	26536349	26536601	26536349	26536531	26537370	26537784	1114	14118	1,13	28,37,39	14,18,21	169	99	4.3966e-07	2.79069e-05	0.891,0.842	0.54,0.546,0.521	0.331	chr3R:26536349-26536349
98	FBgn0000317	ck	chr2L	-	15057504	15057862	15057667	15057862	15053413	15053522	98	3,27	0,0	10,13,15	2,6,3	198	99	3.22033e-06	0.000133921	1.0,1.0	0.714,0.52,0.714	0.351	chr2L:15057504-15057667
1113	FBgn0263289	scrib	chr3R	+	26536349	26536592	26536349	26536531	26537370	26537784	1113	4,56	1,13	15,11,18	14,18,21	160	99	2.96916e-06	0.000127886	0.712,0.727	0.399,0.274,0.347	0.38	chr3R:26536349-26536349
1803	FBgn0039467	CG14253	chr3R	+	26980517	26981101	26980517	26980702	26981532	26981751	1803	6,41	0,0	17,22,33	7,6,10	198	99	3.56325e-08	3.11234e-06	1.0,1.0	0.548,0.647,0.623	0.394	chr3R:26980517-26980517
1612	FBgn0263220	Hk	chrX	-	10242809	10242880	10242833	10242880	10241417	10241736	1612	2,19	0,0	9,14,19	14,3,8	123	99	1.3568e-06	6.73128e-05	1.0,1.0	0.341,0.79,0.657	0.404	chrX:10242809-10242833
1802	FBgn0039467	CG14253	chr3R	+	26980517	26980876	26980517	26980702	26981532	26981751	1802	6,41	0,0	16,22,31	7,6,10	198	99	2.678e-08	2.48436e-06	1.0,1.0	0.533,0.647,0.608	0.404	chr3R:26980517-26980517
171	FBgn0085427	CG34398	chr2L	+	8898785	8898948	8898785	8898850	8915660	8916053	171	2,14	0,0	13,7,26	4,7,3	197	99	1.10087e-05	0.000390485	1.0,1.0	0.62,0.334,0.813	0.411	chr2L:8898785-8898785
2386	FBgn0026418	Hsc70Cb	chr3L	+	14037018	14037412	14037018	14037111	14037477	14037750	2386	11,75	0,0	89129147	41,32,58	198	99	3.44946e-13	1.18859e-10	1.0,1.0	0.52,0.668,0.559	0.418	chr3L:14037018-14037018
859	FBgn0029723	Proc-R	chrX	+	4707915	4708168	4707915	4707973	4708823	4709010	859	3,12	1,6	9,7,6	18,40,26	198	99	6.70394e-05	0.00151121	0.6,0.5	0.2,0.08,0.103	0.422	chrX:4707915-4707915
2218	FBgn0035539	slow	chr3L	+	4384441	4384887	4384441	4384627	4390449	4391221	2218	4,38	0,0	4,24,36	4,5,14	198	99	1.64074e-07	1.2367e-05	1.0,1.0	0.333,0.706,0.563	0.466	chr3L:4384441-4384441
2611	FBgn0259978	vlc	chr2R	+	5702111	5702388	5702111	5702293	5702866	5702947	2611	11127	0,9	102,81,129	43,76,92	194	99	7.76081e-11	1.70173e-08	1.0,0.878	0.548,0.352,0.417	0.5	chr2R:5702111-5702111
1784	FBgn0027087	HisRS	chrX	+	18515427	18516294	18515427	18515682	18517467	18517739	1784	8,51	0,6	38,20,34	13,22,41	198	99	3.00716e-05	0.00083371	1.0,0.81	0.594,0.312,0.293	0.505	chrX:18515427-18515427
2387	FBgn0026418	Hsc70Cb	chr3L	+	14037018	14037412	14037018	14037136	14037477	14037750	2387	11,93	0,2	103143164	70,114,82	198	99	0	0	1.0,0.959	0.424,0.385,0.5	0.543	chr3L:14037018-14037018
1998	FBgn0040238	Best1	chr3R	-	10164574	10164961	10164718	10164961	10163198	10163856	1998	1,10	0,1	9,6,12	19,7,6	198	99	3.4975e-05	0.000958633	1.0,0.833	0.191,0.3,0.5	0.586	chr3R:10164574-10164718
1210	FBgn0025741	PlexA	chr4	-	1026769	1027101	1026962	1027101	1022241	1023680	1210	57381	5,93	59,95,94	182224267	198	99	0	0	0.851,0.672	0.139,0.175,0.15	0.607	chr4:1026769-1026962
278	FBgn0031453	Bacc	chr2L	+	2752799	2752840	2752799	2752837	2753371	2753660	278	1761991	5,8	0,3,5	368480686160	102	99	0	0	0.972,0.996	0.0,0.0,0.001	0.984	chr2L:2752799-2752799
	#term ID	term description	observed gene count	background gene count	strength	false discovery rate	matching proteins in your network (IDs)	matching proteins in your network (labels)
	GO:0007399	Nervous system development	12	980	0.71	0.0095	7227.FBpp0073147,7227.FBpp0075919,7227.FBpp0077473,7227.FBpp0077496,7227.FBpp0088287,7227.FBpp0089047,7227.FBpp0110308,7227.FBpp0111740,7227.FBpp0292162,7227.FBpp0297308,7227.FBpp0300852,7227.FBpp0310275	slow,GlcAT-P,Rab5,Su(dx),PlexA,Ca-alpha1D,eag,sdt,moody,Gfrl,scrib,ck
	GO:0045186	Zonula adherens assembly	3	9	2.15	0.0095	7227.FBpp0111740,7227.FBpp0289294,7227.FBpp0300852	sdt,kst,scrib
	GO:0043297	Apical junction assembly	4	47	1.56	0.014	7227.FBpp0111740,7227.FBpp0289294,7227.FBpp0292162,7227.FBpp0300852	sdt,kst,moody,scrib
	GO:0022008	Neurogenesis	10	808	0.72	0.0212	7227.FBpp0073147,7227.FBpp0077473,7227.FBpp0077496,7227.FBpp0088287,7227.FBpp0089047,7227.FBpp0110308,7227.FBpp0111740,7227.FBpp0292162,7227.FBpp0300852,7227.FBpp0310275	slow,Rab5,Su(dx),PlexA,Ca-alpha1D,eag,sdt,moody,scrib,ck
	GO:0032501	Multicellular organismal process	19	3342	0.38	0.0322	7227.FBpp0073147,7227.FBpp0075919,7227.FBpp0077473,7227.FBpp0077496,7227.FBpp0079547,7227.FBpp0088287,7227.FBpp0089047,7227.FBpp0110308,7227.FBpp0111740,7227.FBpp0292162,7227.FBpp0297308,7227.FBpp0300852,7227.FBpp0303756,7227.FBpp0304106,7227.FBpp0307124,7227.FBpp0309186,7227.FBpp0310275,7227.FBpp0310656,7227.FBpp0312039	slow,GlcAT-P,Rab5,Su(dx),Npc1a,PlexA,Ca-alpha1D,eag,sdt,moody,Gfrl,scrib,Hk,rdgB,Bacc,mthl3,ck,Su(Tpl),Ggamma30A
	GO:0032879	Regulation of localization	7	446	0.82	0.0474	7227.FBpp0077473,7227.FBpp0077496,7227.FBpp0079547,7227.FBpp0110308,7227.FBpp0111740,7227.FBpp0300852,7227.FBpp0303756	Rab5,Su(dx),Npc1a,eag,sdt,scrib,Hk

### Sheet: Alternative 3' splice site
ID	GeneID	geneSymbol	chr	strand	longExonStart_0base	longExonEnd	shortES	shortEE	flankingES	flankingEE	ID	IJC_SAMPLE_1	SJC_SAMPLE_1	IJC_SAMPLE_2	SJC_SAMPLE_2	IncFormLen	SkipFormLen	PValue	FDR	IncLevel1	IncLevel2	IncLevelDifference	igv_coords
316	FBgn0030778	CG4678	chrX	+	16709239	16709281	16709251	16709281	16708550	16708738	316	0,10	1,9	10,12,12	1,0,0	111	99	3.89071e-06	0.000305282	0.0,0.498	0.899,1.0,1.0	-0.717	chrX:16709239-16709251
676	FBgn0034858	eIF2Bdelta	chr2R	+	23386941	23387612	23387006	23387612	23386520	23386622	676	14,52	13,58	26,30,42	0,0,0	164	99	0	0	0.394,0.351	1.0,1.0,1.0	-0.627	chr2R:23386941-23387006
330	FBgn0040207	kat80	chrX	-	16268071	16268205	16268071	16268202	16268273	16269341	330	4,47	3,71	85,83,102	7,10,23	102	99	1.9005e-10	6.95899e-08	0.564,0.391	0.922,0.89,0.811	-0.397	chrX:16268071-16268071
2253	FBgn0262714	Sap130	chr3L	+	12811647	12811886	12811677	12811886	12810727	12811588	2253	6,49	7,39	86155176	23,20,38	129	99	1.89162e-07	1.979e-05	0.397,0.491	0.742,0.856,0.78	-0.349	chr3L:12811647-12811677
1760	FBgn0036101	NijA	chr3L	-	10695023	10695415	10695023	10695367	10695628	10695704	1760	6,37	2,31	70,44,59	8,3,2	147	99	8.07974e-07	7.24841e-05	0.669,0.446	0.855,0.908,0.952	-0.347	chr3L:10695023-10695023
1080	FBgn0051145	CG31145	chr3R	-	23668218	23668467	23668218	23668340	23669586	23669659	1080	2,5	5,33	53,48,60	33,43,30	198	99	3.51626e-08	5.71057e-06	0.167,0.07	0.445,0.358,0.5	-0.316	chr3R:23668218-23668218
974	FBgn0004876	cdi	chr3R	-	19049816	19050072	19049816	19050069	19050145	19050231	974	10,50	0,3	47,66,83	27,24,48	102	99	2.62487e-08	4.80571e-06	1.0,0.942	0.628,0.727,0.627	0.31	chr3R:19049816-19049816
2199	FBgn0263241	Mocs1	chr3L	+	11072469	11073348	11072561	11073348	11071558	11072410	2199	1,22	0,0	37,25,22	7,6,9	191	99	6.29815e-06	0.000470515	1.0,1.0	0.733,0.684,0.559	0.341	chr3L:11072469-11072561
1086	FBgn0262975	cnc	chr3R	-	23220416	23220896	23220416	23220643	23221761	23221961	1086	8,72	0,6	81,71,119	13,46,53	198	99	0.000301484	0.00788525	1.0,0.857	0.757,0.436,0.529	0.355	chr3R:23220416-23220416
1231	FBgn0032336	AstC	chr2L	-	11076164	11076864	11076164	11076861	11076926	11077066	1231	11,82	1,16	46,48,58	55,34,51	102	99	3.63896e-08	5.71057e-06	0.914,0.833	0.448,0.578,0.525	0.356	chr2L:11076164-11076164
830	FBgn0035171	CG12502	chr3L	+	868935	869601	869217	869601	868568	868758	830	6,48	0,0	10,36,29	7,7,11	198	99	2.06808e-08	4.13052e-06	1.0,1.0	0.417,0.72,0.569	0.431	chr3L:868935-869217
1855	FBgn0085434	NaCP60E	chr2R	+	24892283	24892548	24892401	24892548	24891613	24891692	1855	1,64	0,1	56,53,94	18,42,33	198	99	4.10843e-10	1.26548e-07	1.0,0.97	0.609,0.387,0.588	0.457	chr2R:24892283-24892401
1247	FBgn0024963	GluClalpha	chr3R	+	19765632	19765751	19765644	19765751	19764248	19764413	1247	3,47	0,10	20,21,54	30,29,37	111	99	0.000107977	0.00423616	1.0,0.807	0.373,0.392,0.566	0.46	chr3R:19765632-19765644
458	FBgn0261931	CG42797	chrX	+	9609750	9612206	9609759	9612206	9608945	9609691	458	3,35	7,16	0,0,0	44,54,85	108	99	2.07168e-13	1.13787e-10	0.282,0.667	0.0,0.0,0.0	0.475	chrX:9609750-9609759
1900	FBgn0027513	ana2	chr2R	-	8898728	8899315	8898728	8899312	8899366	8900211	1900	3,33	0,9	3,11,12	11,20,14	102	99	8.80047e-05	0.00360661	1.0,0.781	0.209,0.348,0.454	0.554	chr2R:8898728-8898728
1243	FBgn0263117	CG34377	chr3R	-	22323138	22323379	22323138	22323364	22323724	22324094	1243	2,16	0,0	26,55,52	28,49,113	114	99	4.60802e-10	1.26548e-07	1.0,1.0	0.446,0.494,0.286	0.591	chr3R:22323138-22323138
2428	FBgn0036958	CG17233	chr3L	-	20238737	20239547	20238737	20239544	20239862	20240532	2428	1,14	0,3	1,5,2	4,3,17	102	99	0.000193169	0.00589433	1.0,0.819	0.195,0.618,0.102	0.605	chr3L:20238737-20238737
1287	FBgn0044323	Cka	chr2L	+	8036836	8036893	8036842	8036893	8036357	8036576	1287	2,31	0,0	3,10,19	23,31,35	105	99	0	0	1.0,1.0	0.11,0.233,0.339	0.773	chr2L:8036836-8036842
1720	FBgn0039467	CG14253	chr3R	+	26981513	26981751	26981532	26981751	26980517	26980702	1720	1,23	0,0	0,1,5	7,6,10	118	99	9.4813e-14	6.94348e-11	1.0,1.0	0.0,0.123,0.296	0.86	chr3R:26981513-26981532

### Sheet: Intron retention
ID	GeneID	geneSymbol	chr	strand	riExonStart_0base	riExonEnd	upstreamES	upstreamEE	downstreamES	downstreamEE	ID	IJC_SAMPLE_1	SJC_SAMPLE_1	IJC_SAMPLE_2	SJC_SAMPLE_2	IncFormLen	SkipFormLen	PValue	FDR	IncLevel1	IncLevel2	IncLevelDifference	igv_coords
25	FBgn0032796	CG10188	chr2L	-	19507489	19508764	19507489	19508265	19508325	19508764	25	5,22	2,7	33,33,71	46,76,95	159	99	5.5037e-05	0.0013306	0.609,0.662	0.309,0.213,0.318	0.355	chr2L:19507489-19507489
75	FBgn0267252	Ggamma30A	chr2L	+	9256562	9257206	9256562	9256696	9256892	9257206	75	8133	16125	127195370	58,64,45	198	99	7.19094e-06	0.000286014	0.2,0.347	0.523,0.604,0.804	-0.37	chr2L:9256562-9256562
90	FBgn0031948	CG7149	chr2L	-	7786159	7787031	7786159	7786424	7786700	7787031	90	4,52	0,1	50,38,50	9,11,21	198	99	2.98548e-07	1.84055e-05	1.0,0.963	0.735,0.633,0.543	0.345	chr2L:7786159-7786159
401	FBgn0010622	DCTN3-p24	chr2R	-	23061419	23062593	23061419	23061594	23061682	23062593	401	5,21	2,19	6,11,12	0,0,0	187	99	1.71632e-10	2.64528e-08	0.57,0.369	1.0,1.0,1.0	-0.53	chr2R:23061419-23061419
611	FBgn0020647	KrT95D	chr3R	-	24030493	24031827	24030493	24031031	24031711	24031827	611	10,64	10,55	184203268	17,64,69	198	99	2.06873e-07	1.53487e-05	0.333,0.368	0.844,0.613,0.66	-0.355	chr3R:24030493-24030493
652	FBgn0266177	pre-mod(mdg4)-I	chr3R	-	21356810	21357758	21356810	21357364	21357475	21357758	652	3,38	0,2	66,53,51	38,13,21	198	99	1.69313e-05	0.000579896	1.0,0.905	0.465,0.671,0.548	0.391	chr3R:21356810-21356810
674	FBgn0029524	CG3176	chrX	+	482117	482768	482117	482433	482517	482768	674	0,0	1,16	6,1,7	2,25,2	183	99	4.4607e-05	0.00114584	0.0,0.0	0.619,0.021,0.654	-0.431	chrX:482117-482117
712	FBgn0024689	fws	chr2L	-	17480295	17481029	17480295	17480919	17480972	17481029	712	2,10	0,0	16,32,59	14,7,11	152	99	2.93429e-05	0.000904496	1.0,1.0	0.427,0.749,0.777	0.349	chr2L:17480295-17480295
822	FBgn0037712	CG16789	chr3R	+	9568805	9569189	9568805	9568954	9569010	9569189	822	2,14	0,0	5,2,14	2,2,3	155	99	3.68438e-05	0.00100374	1.0,1.0	0.615,0.39,0.749	0.415	chr3R:9568805-9568805
1199	FBgn0037094	CG7611	chr3L	+	21523185	21525716	21523185	21524067	21524721	21525716	1199	1,26	4,23	23,44,61	3,7,8	198	99	9.33746e-06	0.000359784	0.111,0.361	0.793,0.759,0.792	-0.545	chr3L:21523185-21523185
1344	FBgn0029895	CG14441	chrX	+	6699507	6700353	6699507	6699574	6699910	6700353	1344	10,23	8,53	132139233	1,3,6	198	99	0	0	0.385,0.178	0.985,0.959,0.951	-0.683	chrX:6699507-6699507
1345	FBgn0029895	CG14441	chrX	+	6699507	6700353	6699507	6699574	6700052	6700353	1345	12,62	10,77	117175263	43,44,54	198	99	4.78867e-10	6.56048e-08	0.375,0.287	0.576,0.665,0.709	-0.319	chrX:6699507-6699507
1391	FBgn0034965	ppk29	chr2R	-	24053526	24053718	24053526	24053574	24053635	24053718	1391	1,21	0,0	9,4,10	4,10,11	160	99	7.94382e-09	7.53441e-07	1.0,1.0	0.582,0.198,0.36	0.62	chr2R:24053526-24053526
1508	FBgn0015521	RpS21	chr2L	+	2856376	2856705	2856376	2856568	2856630	2856705	1508	16,33	2491186	125123312222	18,26,78	161	99	0	0	0.038,0.017	0.977,0.982,0.946	-0.941	chr2L:2856376-2856376
1576	FBgn0033905	CG18324	chr2R	+	14168785	14169522	14168785	14169103	14169386	14169522	1576	2,15	2,13	32,45,74	6,7,11	198	99	5.76524e-05	0.00136703	0.333,0.366	0.727,0.763,0.771	-0.404	chr2R:14168785-14168785
1585	FBgn0030876	CG6762	chrX	+	17857111	17857650	17857111	17857358	17857491	17857650	1585	2,6	3,23	20,39,38	0,15,15	198	99	3.38597e-06	0.000159635	0.25,0.115	1.0,0.565,0.559	-0.526	chrX:17857111-17857111

### Sheet: Mutually exclusive exons
ID	GeneID	geneSymbol	chr	strand	1stExonStart_0base	1stExonEnd	2ndExonStart_0base	2ndExonEnd	upstreamES	upstreamEE	downstreamES	downstreamEE	ID	IJC_SAMPLE_1	SJC_SAMPLE_1	IJC_SAMPLE_2	SJC_SAMPLE_2	IncFormLen	SkipFormLen	PValue	FDR	IncLevel1	IncLevel2	IncLevelDifference	igv_coords
103	FBgn0000256	capu	chr2L	-	3884035	3884518	3886983	3887556	3878894	3879067	3888648	3888824	103	0,7	7,46	38,25,33	16,38,58	198	198	2.28665e-05	0.00145383	0.0,0.132	0.704,0.397,0.363	-0.422	chr2L:3884035-3886983
2062	FBgn0033159	Dscam1	chr2R	-	7354276	7354400	7354881	7355005	7348130	7348975	7361717	7361867	2062	2,1	6,17	28,16,14	2,13,25	198	198	6.26127e-05	0.00328853	0.25,0.056	0.933,0.552,0.359	-0.462	chr2R:7354276-7354881
2206	FBgn0033159	Dscam1	chr2R	-	7355290	7355414	7358002	7358129	7348130	7348975	7361717	7361867	2206	0,4	1,25	13,11,16	7,10,25	198	198	0.000257383	0.00914465	0.0,0.138	0.65,0.524,0.39	-0.452	chr2R:7355290-7358002
2066	FBgn0033159	Dscam1	chr2R	-	7354276	7354400	7355900	7356024	7348130	7348975	7361717	7361867	2066	0,2	6,17	7,16,5	2,13,25	198	198	0.000300138	0.00993333	0.0,0.105	0.778,0.552,0.167	-0.447	chr2R:7354276-7355900
1462	FBgn0033159	Dscam1	chr2R	-	7349787	7349911	7350373	7350497	7348130	7348975	7361717	7361867	1462	2,3	3,12	20,30,29	10,9,8	198	198	8.9121e-05	0.00432075	0.4,0.2	0.667,0.769,0.784	-0.44	chr2R:7349787-7350373
1478	FBgn0033159	Dscam1	chr2R	-	7349787	7349911	7354881	7355005	7348130	7348975	7361717	7361867	1478	2,1	3,12	28,16,14	10,9,8	198	198	0.000221752	0.008504	0.4,0.077	0.737,0.64,0.636	-0.432	chr2R:7349787-7354881
2196	FBgn0033159	Dscam1	chr2R	-	7355290	7355414	7355900	7356024	7348130	7348975	7361717	7361867	2196	0,2	1,25	7,16,5	7,10,25	198	198	0.000168208	0.0072002	0.0,0.074	0.5,0.615,0.167	-0.39	chr2R:7355290-7355900
2420	FBgn0033159	Dscam1	chr2R	-	7358002	7358129	7358806	7358930	7348130	7348975	7361717	7361867	2420	2,34	0,4	17,20,24	13,11,16	198	198	9.49832e-05	0.0044996	1.0,0.895	0.567,0.645,0.6	0.344	chr2R:7358002-7358806
2259	FBgn0033159	Dscam1	chr2R	-	7355900	7356024	7359666	7359790	7348130	7348975	7361717	7361867	2259	1,31	0,2	17,7,26	7,16,5	198	198	0.000240279	0.00879567	1.0,0.939	0.708,0.304,0.839	0.353	chr2R:7355900-7359666
1745	FBgn0033159	Dscam1	chr2R	-	7350957	7351081	7358806	7358930	7348130	7348975	7361717	7361867	1745	2,34	0,6	17,20,24	11,17,28	198	198	0.000157012	0.00702483	1.0,0.85	0.607,0.541,0.462	0.388	chr2R:7350957-7358806
1613	FBgn0033159	Dscam1	chr2R	-	7350373	7350497	7356316	7356440	7348130	7348975	7361717	7361867	1613	4,16	2,3	11,7,31	20,30,29	198	198	0.000272973	0.009558	0.667,0.842	0.355,0.189,0.517	0.401	chr2R:7350373-7356316
2424	FBgn0033159	Dscam1	chr2R	-	7358002	7358129	7359666	7359790	7348130	7348975	7361717	7361867	2424	1,31	0,4	17,7,26	13,11,16	198	198	0.000121815	0.00565969	1.0,0.886	0.567,0.389,0.619	0.418	chr2R:7358002-7359666
1666	FBgn0033159	Dscam1	chr2R	-	7350580	7350704	7358806	7358930	7348130	7348975	7361717	7361867	1666	2,34	0,6	17,20,24	20,29,23	198	198	8.85857e-06	0.000578441	1.0,0.85	0.459,0.408,0.511	0.466	chr2R:7350580-7358806
1604	FBgn0033159	Dscam1	chr2R	-	7350373	7350497	7354276	7354400	7348130	7348975	7361717	7361867	1604	6,17	2,3	2,13,25	20,30,29	198	198	5.66081e-06	0.000384865	0.75,0.85	0.091,0.302,0.463	0.515	chr2R:7350373-7354276
1670	FBgn0033159	Dscam1	chr2R	-	7350580	7350704	7359666	7359790	7348130	7348975	7361717	7361867	1670	1,31	0,6	17,7,26	20,29,23	198	198	4.61139e-05	0.00247581	1.0,0.838	0.459,0.194,0.531	0.524	chr2R:7350580-7359666
1650	FBgn0033159	Dscam1	chr2R	-	7350580	7350704	7355290	7355414	7348130	7348975	7361717	7361867	1650	1,25	0,6	7,10,25	20,29,23	198	198	8.94196e-05	0.00432075	1.0,0.806	0.259,0.256,0.521	0.558	chr2R:7350580-7355290
1645	FBgn0033159	Dscam1	chr2R	-	7350580	7350704	7354276	7354400	7348130	7348975	7361717	7361867	1645	6,17	0,6	2,13,25	20,29,23	198	198	0.000172507	0.0072002	1.0,0.739	0.091,0.31,0.521	0.562	chr2R:7350580-7354276
519	FBgn0011224	heph	chr3R	-	31931774	31932614	31945621	31945658	31881747	31881871	31959034	31959127	519	3,8	4,28	0,2,0	29,19,30	136	198	2.77062e-06	0.000230822	0.522,0.294	0.0,0.133,0.0	0.364	chr3R:31931774-31945621
520	FBgn0011224	heph	chr3R	-	31932071	31932614	31945621	31945658	31881747	31881871	31959034	31959127	520	3,8	1,10	0,2,0	8,7,11	136	198	4.57761e-06	0.000335136	0.814,0.538	0.0,0.294,0.0	0.578	chr3R:31932071-31945621
640	FBgn0013305	Nmda1	chr2R	-	12879051	12879146	12879196	12879222	12878384	12878710	12879447	12879656	640	4,32	22161	25,76,50	7,7,6	125	194	0	0	0.22,0.236	0.847,0.944,0.928	-0.678	chr2R:12879051-12879196
641	FBgn0013305	Nmda1	chr2R	-	12879051	12879146	12879196	12879222	12878384	12878710	12879688	12879798	641	15118	43376	98200181	101138133	125	194	0	0	0.351,0.328	0.601,0.692,0.679	-0.318	chr2R:12879051-12879196
500	FBgn0050463	Pgant9	chr2R	-	16678410	16678512	16678745	16678856	16675140	16675248	16678980	16679071	500	4,41	4,7	21,42,32	0,0,1	198	198	3.76853e-06	0.000293702	0.5,0.854	1.0,1.0,0.97	-0.313	chr2R:16678410-16678745
421	FBgn0041182	Tep2	chr2L	-	7697006	7697157	7697976	7698130	7696027	7696206	7698724	7698992	421	7,42	15109	32,39,103	21,41,41	198	198	7.14069e-07	7.84177e-05	0.318,0.278	0.604,0.487,0.715	-0.304	chr2L:7697006-7697976
143	FBgn0030412	Tomosyn	chrX	+	12643872	12644767	12648536	12648783	12639153	12639296	12651109	12651226	143	1,15	2,42	49,43,90	13,27,15	198	198	3.13066e-09	6.87606e-07	0.333,0.263	0.79,0.614,0.857	-0.456	chrX:12643872-12648536
145	FBgn0030412	Tomosyn	chrX	+	12643872	12644767	12648536	12648783	12640661	12640839	12651109	12651226	145	1,20	8,96	56,80,125	28,77,83	198	198	7.80043e-13	3.14097e-10	0.111,0.172	0.667,0.51,0.601	-0.451	chrX:12643872-12648536
146	FBgn0030412	Tomosyn	chrX	+	12643872	12644767	12648536	12649182	12640661	12640839	12651109	12651226	146	1,20	7,55	56,80,125	26,60,77	198	198	9.78803e-07	9.85328e-05	0.125,0.267	0.683,0.571,0.619	-0.428	chrX:12643872-12648536
